# The double-stranded DNA-binding proteins TEBP-1 and TEBP-2 form a telomeric complex with POT-1

**DOI:** 10.1101/2020.08.19.256388

**Authors:** Sabrina Dietz, Miguel Vasconcelos Almeida, Emily Nischwitz, Jan Schreier, Nikenza Viceconte, Albert Fradera-Sola, Christian Renz, Alejandro Ceron-Noriega, Helle D. Ulrich, Dennis Kappei, René F. Ketting, Falk Butter

**Author notes:** These two authors contributed equally to this work (Sabrina Dietz, Miguel Vasconcelos Almeida). Present address: Wellcome Trust/Cancer Research UK Gurdon Institute, University of Cambridge, Tennis Court Road, Cambridge, CB2 1QN, UK; and Department of Genetics, University of Cambridge, Downing Street, Cambridge CB2 3EH, UK.

## Abstract

Telomeres are bound by dedicated protein complexes, like shelterin in mammals, which protect telomeres from DNA damage. In the nematode *Caenorhabditis elegans*, a comprehensive understanding of the proteins interacting with the telomere sequence is lacking. Here, we harnessed a quantitative proteomics approach to screen for proteins binding to *C. elegans telomeres*, and identified TEBP-1 and TEBP-2, two paralogs that associate to telomeres in vitro and in vivo. TEBP-1 and TEBP-2 are expressed in the germline and during embryogenesis. *tebp-1* and *tebp-2* mutants display strikingly distinct phenotypes: *tebp-1* mutants have longer telomeres than wild-type animals, while *tebp-2* mutants display shorter telomeres and a mortal germline, a phenotype characterized by transgenerational germline deterioration. Notably, *tebp-1*; *tebp-2* double mutant animals have synthetic sterility, with germlines showing signs of severe mitotic and meiotic arrest. TEBP-1 and TEBP-2 form a telomeric complex with the known single-stranded telomere-binding proteins POT-1, POT-2, and MRT-1. Furthermore, we find that POT-1 bridges the double-stranded binders TEBP-1 and TEBP-2, with the single-stranded binders POT-2 and MRT-1. These results describe the first telomere-binding complex in *C. elegans*, with TEBP-1 and TEBP-2, two double-stranded telomere binders required for fertility and that mediate opposite telomere dynamics.
