## Supplemental Tables for "The double-stranded DNA-binding proteins TEBP-1 and TEBP-2 form a telomeric complex with POT-1": Table_S1.xlsx

### Sheet: Sheet1
Table S1. HHPred v3.2.0 results for TEBP-1 and TEBP-2.
Structural/Domain database: PDB_mmCIF70_8_Apr
Using full length protein sequence of TEBP-1
Structure	Organism	Probability	E-value	P-value	Identities	Score	Similarity	Location in protein (aa)
Helix-Turn-Helix motif (RAP1)	Human	0.968	0.0028	5.5e-08	0.22	51.4	0.306	364-427
Helix-Turn-Helix motif (RAP1)	Human	0.941	0.22	4.2e-06	0.14	40.2	0.194	1969-10-01
Homeodomain (RAP1)	S. cerevisiae	0.938	1.9	3.8e-05	0.11	46.6	0.125	3-229
Helix-Turn-Helix motif (RAP1)	Human	0.936	0.3	5.9e-06	0.14	39.4	0.201	166-228
G-Quadruplex (RAP1)	S. cerevisiae	0.911	7.9	0.00016	0.15	43.2	0.228	161-428
G-Quadruplex (RAP1)	S. cerevisiae	0.902	6.8	0.00013	0.11	43.7	0.131	2-229
Homeodomain (RAP1)	S. cerevisiae	0.899	7	0.00014	0.16	42.4	0.254	163-428
Homeodomain (RAP1)	S. cerevisiae	0.653	14	0.00028	0.09	40	0.7.121	358-446
Using full length protein sequence of TEBP-2
Structure	Organism	Probability	E-value	P-value	Identities	Score	Similarity	Location in protein (aa)
Helix-Turn-Helix motif (RAP1)	Human	0.968	0.0039	7.6e-08	0.19	50.4	0.304	357-420
Helix-Turn-Helix motif (RAP1)	Human	0.9503	0.11	2.2e-06	0.14	41.9	0.151	1969-09-01
Helix-Turn-Helix motif (RAP1)	Human	0.9295	0.36	7.1e-06	0.16	38.3	0.176	158-217
G-Quadruplex (RAP1)	S. cerevisiae	0.9135	5.3	0.0001	0.15	44.4	0.256	158-421
Homeodomain (RAP1)	S. cerevisiae	0.9105	5.7	0.00011	0.13	43	0.104	4-218
Homeodomain (RAP1)	S. cerevisiae	0.9	7.7	0.00015	0.16	41.9	0.25	150-421
