## Supplemental Tables for "The double-stranded DNA-binding proteins TEBP-1 and TEBP-2 form a telomeric complex with POT-1": Table_S2.xlsx

### Sheet: SupTable2.1. Reciprocal BLASTP
Table S2.1. Scores and E-values of reciprocal BLASTP alignments of TEBP orthologs.
Using Wormbase BLASTP at https://wormbase.org/tools/blast_blat.
		BLASTP using full TEBP-1 sequence			BLASTP using full TEBP-2 sequence			Reciprocal BLAST E-values
Gene	Species	Rank	Score	E-value	Rank	Score	E-value	For TEBP-1	For TEBP-2
CBN00774	Caenorhabditis brenneri	1	278	7e-75	1	293	4e-79	1e-07	6e-77
CBN07368	Caenorhabditis brenneri	2	251	1e-66	2	266	5e-71	1e-07	6e-77
CBG11106	Caenorhabditis briggsae	1	298	1e-80	1	274	2e-73	1e-71	9e-66
Sp34_20164200.t1	Caenorhabditis inopinata	1	382	e-106	1	358	7e-99	e-111	e-102
Sp34_10007010.t1	Caenorhabditis inopinata	2	359	3e-99	2	346	2e-95	e-104	e-100
FL82_06185	Caenorhabditis remanei	1	290	2e-78	1	287	1e-77	1e-81	4e-81
FL82_20656	Caenorhabditis remanei	2	173	3e-43	2	150	3e-36	3e-24	2e-18
CJA11830	Caenorhabditis japonica	1	280	2e-75	1	276	2e-74	4e-73	2e-73
Csp5_scaffold_00601.g13401.t1	Caenorhabditis sinica	1	277	3e-74	1	269	8e-72	8e-75	5e-73
Csp11.Scaffold629.g15680.t1	Caenorhabditis tropicalis	1	308	9e-84	1	279	3e-75	3e-50	3e-45
Csp11.Scaffold629.g15070.t1	Caenorhabditis tropicalis	2	89	1e-17	2	84	2e-16	2e-16	1e-15
Cang_2012_03_13_00535.g11959.t1	Caenorhabditis angaria	1	129	7e-30	1	137	3e-32	3e-31	2e-32
Cang_2012_03_13_01061.g15539.t3	Caenorhabditis angaria	2	123	3e-28	2	111	1e-24	3e-28	3e-27
FL83_05505	Caenorhabditis latens	1	333	3e-91	1	329	4e-90	6e-90	3e-87
FL83_22916	Caenorhabditis latens	2	184	1e-46	2	167	1e-41	6e-28	8e-25
FL83_22905	Caenorhabditis latens	3	168	9e-42	3	154	2e-37	5e-23	9e-21
Cni-pfs-2.3*	Caenorhabditis nigoni	1	292	7e-79	1	268	9e-72	2e-81	1e-76
*Cni-pfs-2.1 and Cni-pfs-2.2 are also BLASTP results. This region may represent a fusion of orthologs of C. elegans pfs-2 and tebp-1/2. A more likely alternative is that this locus is misannotated, in which case Cni-pfs-2 and Cni-tebp are distinct genes.

### Sheet: SupTable2.2. MSA
Table S2.2. Multiple sequence alignment of TEBP orthologs.
MAFFT-L-INS-i result
CLUSTAL format alignment by MAFFT (v7.452)
R06A4.2_Cele MSSRAKKNKPSRP--SFDD--ELTIWEFIHENTCNMEMFNEVNLDLFKEYLQEH-ESVFT
T12E12.3_Cele MSTRAKKNKPSEP--SFDD--ELLIWEFIYENTCNMQLFDDVNLDLFKQYLQEH-ESVFT
Sp34_20164200_C -MRRIKRRNPDKP--SLED--EIPIWHFIYDNMCVSNVYEEVGIPLFTQYLEEN-NTTFT
Sp34_10007010_C -MDRIKRKKSDKP--SLED--EIPIWHFIYDNMCVSNVYEEVGIPLFTHYLEEN-NTTFT
FL82_06185_Crem ------------------------------------------------------------
FL83_05505_Clat -MSNPKKKKTGGP--SIDD--EEAIWEFIYENICVMDLYEDVTDALFEQYLKEN-NKKWA
CBG11106_Cbri MSRRVKRNKKAGP--SVED--EEDIWEFLHENLCRTEAFGDATDALFEKFLRENPAKQWQ
Cni-pfs-2.3_Cni MSRRVKRNKRAGP--SVED--EDDIWEFLHLNLCSTRAFDDATDELFEKFLRENPEKQWQ
Csp5_scaffold_0 -MNRVKRPKTTGP--SLDD--ESHIWEFVYENTCRMDLYPEADEALFKQYLQENPDKKWT
CBN00774_Cbre -----------------------------------MELQEEVNAELFRQYLSENPSVQWN
CBN07368_Cbre ------------------------------------------------------------
Csp11.Scaffold6 -MNRAKKPRLEVP--GWQD--DPPIWEFIYDTICNLELHDEVTEELFRQYLIENKSVKWT
CJA11830_Cjap -MPRPKMKNRGGP--SIDD--EIALWEYIYENMVTNQNYEEIGPKLFESYLKQN-DLPYT
FL82_20656_Crem ----MALPTGTQPTLSRED--ESQIWKFIHREVCTNGSYKEVKPSLLMKYIEES-GTDFD
FL83_22916_Clat ----MTLPTGTQPTLSRED--ESQIWKFIHREVCNNGSYKEVKPSLFMKYIEES-GTAFD
FL83_22905_Clat ----MNLKFGSS-----------------FTEVCNNGSYKEVKPSLFMKYIEES-GTAFD
Csp11.Scaffold6 ----MSNPKKKRP--RLRD--EPPIWEYVYKSICNQKIDQNVSIQLFRRYLDENPDVECS
Cang_2012_03_13 MADRVKEE-------LFED--EENIWEFIYLKIVEEAKFTEVTDRVWGEYLRENGKIYWD
Cang_2012_03_13 --------------MSLEQCASXXXXDFVYKKIVQEQEFSKICDKLWDEYIKQN-GKSWS
R06A4.2_Cele AEQLYEYYVTTMKATLYKCEMEPEKMLTLYKNLEIEVTPHVEILLEAKFKTV-LRVD-SN
T12E12.3_Cele AEQLYEFYVTRMKATLYKCELEPRKMLTLYKNLEIEMNQHVETLLEARFKTV-LRVD-SN
Sp34_20164200_C AEQLLEYYENTMQHTLYECDLEAEKILNLYKTLEIEISPHVKIMLESRFKAI-VRLD-SD
Sp34_10007010_C AKQLLEYYENTMQHTLYECDLGAERILNLYKTLEIQISPHVKLMLESRFKAI-IRLD-SD
FL82_06185_Crem -----------MKQSLYKCDLPAETMLSLFKKLEIEMSTHVEELLEKRLGAV-LRID-ED
FL83_05505_Clat VRETSEYFHTYMKPSLYKCDLPAETMLSLFKKLQIEISAHVEEVLEKRFSAV-LRID-RE
CBG11106_Cbri VKELVEYFNETMLAALYKCQLLPEKILELYKKLEIKISEHVERVLEAKCGAT-IRLD-SD
Cni-pfs-2.3_Cni LEELVEYFNGTMLAALYKCQLLPEKILDLYQKLEIKITEHVERMLEAKCGAT-IRLD-SD
Csp5_scaffold_0 LKELTDYFVNSMVPTLYKLDLSAEVLLELYKKLELPISPHVEMLLESKYTAV-LRVD-SD
CBN00774_Cbre SQQLLDYFNQNMRLALYKCELSGDKILSLYKALNIEVSHHVETMLEARFYAL-LRVN-SE
CBN07368_Cbre -----------MRLTLYKCELSGDKILSLYKALNIEVSHHVESMLEARFYAL-LRVN-SE
Csp11.Scaffold6 SKQLFDHYNTHMRKTLYKTDLSGRKQLQLFVALKIEISDHVEWILEKRFGAV-LRIDPGT
CJA11830_Cjap SQQLAEFYSKTMEPALYKANMDVEKILSLYKNLEIEISPHVETMLEVRCGAG-LRID-AD
FL82_20656_Crem AEHLFKIYNTIMVHDLYNAKLSSLEVLELYKSLKITITQNVLDEMERRFDAW-LILN-AE
FL83_22916_Clat AEHLFKIYNTIMVHDLYNAKLSSLEVLELYKFLEITITQNMQEEMESRFDAI-LILN-DY
FL83_22905_Clat AEHLFKIYNTIMVHDLYNAKLSSLEVLELYKFLEITITQNMQEEMESRFDAI-LILN-DY
Csp11.Scaffold6 PEEIYEYFNSQMRKTLYKQEMPVEKMLDLFKAIRIEITEHMESMIRFRCERVNLDLD-DD
Cang_2012_03_13 VSDIREHYETEMVKTLHKSFMEDHKILALFKALKIPFPEDVEKFFERRVSVK-LKVR--H
Cang_2012_03_13 PEDIRKHYYGEMEKNLHNSFIDDHKILALFKVLKLNFDDNLSKFFVNRTSAK-LKVR--N
* *:: : * *: :.: . .: : : : :
R06A4.2_Cele RRLQKFSDFSARPVTCGSVSRK---------EKVPETIPETLEETVPETVPEPER-----
T12E12.3_Cele RCLQKFSEFSA-----------------------PETIPETLEETVPATAPEPERS----
Sp34_20164200_C RILVKFSIFSREPADL--LSTKLSSKIPNMNFEKTPNEKESVHQNPRTSIEESEQSKDLP
Sp34_10007010_C RILVKYSIFSSGPAAL--LSTKSSSRIQNIHFDKPPYEKMSAHQNSRASIKEPEQSKDLP
FL82_06185_Crem RCLRKFKMIAQ----SN------STEIVEKSVEKPT-EKPKNPEIPPQKPSEPEP-----
FL83_05505_Clat RCLRAFKMIAQMTNRSE------STEIVEKPVENP--KNLKNPEIPPEKPSEPSP-----
CBG11106_Cbri RCIHSYQIFAAQNPTT----------------------TYSRPEVPRAEVPRAEVPRP--
Cni-pfs-2.3_Cni RCIHWYQMFAARDSVT---------------------ETPRRPEIPRAEVPRAEVPRQ--
Csp5_scaffold_0 RLLHSYQLFSP--------------------VCRPSSSTGNPLRPAPAASVDRESVLEE-
CBN00774_Cbre RILERFTLFSPIKGGK---------------PKSPETEKQNVAKPRDEDELESET-----
CBN07368_Cbre RILERFTIFSPIKGGK---------------PKSPETEKQNVAKPRDEDELGSET-----
Csp11.Scaffold6 RILESFSIFNDSS------------------PEKPAESPPKLTRKVPEARKESPERAE--
CJA11830_Cjap RCLIHYTFFTAPKTKRRRLGTAEQQPVVVV-TVKDEKRDEECVEVPPRRTPTPND-----
FL82_20656_Crem NRLYTWHYNVPDVMFGN----------------RSNLIKSEVMENAEKPVNEEEEYGLE-
FL83_22916_Clat NRLHMWHYNVPDVMFGN--------------------IKAEVVENTEKPVNKEEEYDLE-
FL83_22905_Clat NRLHMWHYNVPDVMFGN--------------------IKAEVVENTEKPVNKEEEYDLE-
Csp11.Scaffold6 RRLLDFSFRSGGQGII---------------VESDSDEENARRERREEARSDSDE-----
Cang_2012_03_13 EILIDYRLPSTYVI-------------------------------------QETKKKS--
Cang_2012_03_13 GILIDYRLPNNIVAAVP-------VSIPPPRSVTPQRKTRSITPPSPQPVRQDTSKVT--
: :
R06A4.2_Cele ---------LQNRMPLDVEISDSFEKAMWNHVSQNAARLTGKFLMTEQFWAELLQSQPNI
T12E12.3_Cele -------RKLVNRMPLDVEISDSFEKLIWNHVYLNADRLTGKIVMAEEFWDQLLQSQPNI
Sp34_20164200_C VRMPENPPKRAKRLPSDFMIAESFEESMWTYLYHNTGRLNSDLILSDKFWNDFLETMPDT
Sp34_10007010_C VRTPDIPPERVEKLPSDLMIAESFEESMWTYLYHNMGRLNSSLILSDKFWNDFLKTTPDT
FL82_06185_Crem -----KRRKLEAAVPLDLEISASLEQRIWDYISEKSTNLTGEMVLSDEFWRESLENFVDL
FL83_05505_Clat -----KRRKLEEIVLLDLEVSPSLEQQIWDYISEKSAILTGEMVLSDEFWREAVENFVDL
CBG11106_Cbri -----EIPRPEPTIPHDMSVPEEFEAKMFDHIFSNFTHLTKPLLMSASFWDRLIAEEQDP
Cni-pfs-2.3_Cni -----EMPRPEPPIPHDTCVPEAFEAKMFDHIFSNFTHLTKPLLLSASFWNELIAEEQTA
Csp5_scaffold_0 ----IRRKQAIHPIPHDMHVPESFERKMWAHIFDNYDRMSFETLMSTEFWQELNDRHPDM
CBN00774_Cbre -------VTQIRDHPSDIVFSDEFEECVWKYIKLHPYEVSGDSLMSSEFWENMINRSPSI
CBN07368_Cbre -------VTQIRDHPSDIVFSDEFEECVWKYINLHPYEVSGDSLMSSEFWENMINRSPSI
Csp11.Scaffold6 -----IRRSQPQILPLNLEIN---EAEMWEHISRYPYTIPSTHILTHQFWEEMVETSPSA
CJA11830_Cjap -----------DRMPHDVVISPDFDSLIWKHVLQNAPTLTANKLMSVEFWDQMLENC-QM
FL82_20656_Crem ----DMTPNQSNNESATEQPADPLEIEIWKYIGENFDEITSEKLASLQFWEKMLAEKEDM
FL83_22916_Clat ----D-------DETATEQAVDLLEIEIWKYIGENFDGITSEKLASLQFWEMMLAEKEDL
FL83_22905_Clat ----D-------DETATEQAVDLLEIEIWKYIGENFDGITSEKLASLQFWEMMLAEKEDL
Csp11.Scaffold6 -----EDTRGEARSRQDAEMVRRLSEAVESAERENAPY--------------------ED
Cang_2012_03_13 -------TTIVPEIDQYYEISKELEDKMWKHVDENLGKIKNCNFATVSFWMKLADEL-QI
Cang_2012_03_13 -------PKKQKETEKGIEITRKTEDAMWKFIEQNFGKVPNNEFTLLSFWVKFTEIE-GL
. :
R06A4.2_Cele PI--KSAHIVLHHFNEMML-ENLW-KQAMDPDAKLQILKDLSVPLSYHQRKWILDNDRLD
T12E12.3_Cele PI--KSAYIVLHHFNIKML-ENLW-KQPMDPYAKARLIRDLAVPLSLRQRKWMLDNDRLN
Sp34_20164200_C ST--RLVQVISQHFQENML-KNLY-KQAMDPDTKIMLCKDLKIPMREFHRQWFRNKDGFN
Sp34_10007010_C PI--RSAQIISQHFQTNML-KNLY-KHEIDFDTKMMLCKDLKIPMTEFHRQWFRNKYRVN
FL82_06185_Crem PI--KSAQLIQHHFENKMV-EKMYMQQGIDAENKIRLLKELHIPISMAQNQWILEKDQIC
FL83_05505_Clat PI--KSAQLFQSHFESKMM-EKLYMQQGIDAENKIRLLKELHIPISMAQNQWILEKDLIC
CBG11106_Cbri SI--RSAKLLIHHFSTKML-PNLY-HQIADAHSKLWIYQMMEWQLDPAQRRWFEEKEKME
Cni-pfs-2.3_Cni PI--QSAKLLIQHFSSKML-PQLY-HQNASAHTKLWIYQLMEWPLDPAQRRWFEEKEKME
Csp5_scaffold_0 GL--QSATLLIHHYSSRMV-HKMHLQKTVPAEKRLRVYKMMRTPMTTEMQDWYLKKERVK
CBN00774_Cbre QV--RSPSVLLHYFKNQLI-GKLL-KQPLCPKLKLRLYKELRVPMTTNDKKWFLQNERIQ
CBN07368_Cbre QV--RSPSVLLHYFKNQLI-GKLL-KPPLCPKLKLRLYKELRVPMTTNDKKWFLQNERIQ
Csp11.Scaffold6 EI--RSAHLILDHFQKNML-TKVW-RQDLDYRVRLNLLKYQKIPLSDQQKRYFLEKDQVA
CJA11830_Cjap GI--KSPYIVLRHFHGKLL-KKLY-KQKLGANLKMRLIKELLVPMSHRQKRYLLEAEGVD
FL82_20656_Crem KQFNKSAFQLLRLFQGTLLVTGFW-HQKFNVKRKLKMIKEMRLHLDFHKYSWFWINEQVQ
FL83_22916_Clat KQFNKSAFQLLRLFQGTLLEARFW-CQKFNVKRKLEMIREMRLPLDFNKYSWFWVKEQVQ
FL83_22905_Clat KQFNKSAFQLLRLFQGTLLEARFW-CQKFNVKRKLEMIREMRLPLDFNKYSWFWVKEQVQ
Csp11.Scaffold6 SI--RSSGFRKRH------------RKPIDYFGIGGLEEDVEMDEQPRSSQ-----EPRR
Cang_2012_03_13 RT--FIGYDMAKHFI-VLL-RSCW-SRNMNLKLKMGLLTDLKFRMSETIRQSMLSMYNVE
Cang_2012_03_13 PP--SSGYDIAKHFR-ILF-KDIW-SKDVDLEMKMGLMQDLKFEITDIVKKALMSVHNVK
:
R06A4.2_Cele VALSLDGYVVSWDIVRDQ------------------------PA---------------P
T12E12.3_Cele LKLSLNGFVEDWDIVPDQ------------------------PA---------------P
Sp34_20164200_C VTLTADGFVKDWKPVSEH--------------------ENRSP----------------F
Sp34_10007010_C VTLTNDGFVKDWKSASEH--------------------ERQTP----------------F
FL82_06185_Crem LKLTSDGYIESWHRKEAE-----------------PIRVTPPPP-----------QK--S
FL83_05505_Clat LKLTSDGYIESWQRKEAE-----------------PIRVTPPPP-----------QQ--S
CBG11106_Cbri LVMNVDGSLKSWKRTEWP------------------VKTAPAPS-----------AP--A
Cni-pfs-2.3_Cni LVMNASGCLKSWKRKEWP------------------VEDVPARS-----------AP--A
Csp5_scaffold_0 VELDFHGYVMRWMVNK-----------------------APEP----------------I
CBN00774_Cbre IRTSADGFLEDWTTVDRMIEERWDYDIHDV-----TVDVAPPPER----------QLSVP
CBN07368_Cbre IRTSADGFLEDWTTVDRVIEERWDYDIHDL-----TVDVAPPPE-----------QLSVP
Csp11.Scaffold6 VELSPEGHVISWEKIGRR----DEYVSHDSG----THNVEWTP----------------P
CJA11830_Cjap VLLDDDGYVQSWEEAPGV--EDDDEVDQSVTIP--APKPTPPPP-----------LL--P
FL82_20656_Crem LERSEDGYLISWKFMNDELNDENEQLIENEQEIENEQEIENEPEIENEPEIERPKKEEKE
FL83_22916_Clat LERSEDGYVISWKFMNDELNDENEQVVEILEE-----------------------EEKKE
FL83_22905_Clat LERSEDGYVISWKFMNDELNDENEQVVEILEE-----------------------EEKKE
Csp11.Scaffold6 LGISAD--------------------------------------------------MTTP
Cang_2012_03_13 IVLDDNGFIEKWKLIREN-----EPATQDSPSK--RITQNLPPS-----------K---T
Cang_2012_03_13 IDVDENGFIKKWNIMRTN---QEEEGCSGNS----------------------------N
:
R06A4.2_Cele RSKILTWTPRTPM----RNRSPSLMVFH---------DDIRP-PSPIQVVSD---PT-SS
T12E12.3_Cele RSKILPWRPRTPAG--HRDRSPSSPMAH--------LDNIQP-PSPIQVVSN---PTLSS
Sp34_20164200_C NSRILTWNPRMREEEDESRYDRLGPSTS--------SAIYRP-RSPVSPVSDRKILPQST
Sp34_10007010_C NSRILPWVPRMREEKDESRYDCVGPSTS--------SAIHRS-RSPVYRISDRQILPHSA
FL82_06185_Crem RSKITTWEPNVRLV----KVN---------------------------------------
FL83_05505_Clat RSKITTWEPNVRLV----KVSPNAPSTS-----------AQPGPSGIDRIAPTNPDTYAY
CBG11106_Cbri VRSLATWVPRNTQG-----AGPNVPSTS----------RSVPAPRPISPDSL---PRHR-
Cni-pfs-2.3_Cni VKNLATWVPRG--------AAPNVPSTS----------RSVPAPRPISPGSL---PRHR-
Csp5_scaffold_0 PSRLNTWDVRS-------DAAPNAPSTS----------NSTPVPPQRSPIADNPS-----
CBN00774_Cbre GRNISTWLPRD-----------NHPSTS----------DGQR-SSPIAQQSMNHSPVMQL
CBN07368_Cbre GRNISTWAPRD-----------NHPSTS----------DGQR-SSPIAQQSTNHSPVMQL
Csp11.Scaffold6 KRNIATWMPRMS------SKSSSGPSTS----------SAPP-PPPQNISRRNSSPELEV
CJA11830_Cjap QINIANWTPRI-------VPQPLRQSSAELFLDDEIEDFSRPQSAQHSVSSRTHS-----
FL82_20656_Crem EKESINITPKI--------------------------------------LRRKSAPV---
FL83_22916_Clat EQDSIKLTPRI--------------------------------------LRRKSAPA---
FL83_22905_Clat EQDSIKLTPRI--------------------------------------LRRKSAPA---
Csp11.Scaffold6 KRCITAWKPRRSDIL-TPRVNNNEPSTS----------SSRN-AAPNSSTSSNSS-----
Cang_2012_03_13 RIKIGRWHYPV-----------GTLSFY----DHESDENDQPDLNSEHATSSETSPA---
Cang_2012_03_13 RNAIESRHQRK-------TRAQNVLDIS----DDEEDAQRVFLPRPRSSTPNEYS-----
R06A4.2_Cele YF----RSRASTDQPGPSSHRSQ---------SANVRETYAPKKI--QKREKFTLDDHMC
T12E12.3_Cele EL----SSRASRDQPGPSRPRSQ---------SANVRETYAPKRI--EKRTKFTVDDHVV
Sp34_20164200_C SM----CARTS-CEPQPLEYRGS---------SANIVIRSKAEET--KQRSRFTLDEQIS
Sp34_10007010_C SM----CARTS-SLPQPSECRGS---------SAKLVSRAKEEGT--KQRSRFALDEQIS
FL82_06185_Crem ------YRQPSRSPSP----------------LADRKHRFQEKKH--VKREAFTLDDQIF
FL83_05505_Clat RH----YRRPSRSPSP----------------LADRKYPFQDKKH--VKREAFTLADQLF
CBG11106_Cbri -------NVKVEELD-DNYEEDD---------SKHFPRIYSISGV--KTRGAFTLEDKMN
Cni-pfs-2.3_Cni ------ASVKVEELDNDDYEDND---------SKHFPQVFSRSGA--KTRGVFTLEDKMD
Csp5_scaffold_0 --------------------------------SDDEDDFHRPYPK--KTRRHFTEEERMS
CBN00774_Cbre DV----HNRPSRSVWSGS--------------RPVSETMLSNREK--SKRVPFSISDQID
CBN07368_Cbre DV----HNRPSRSVRSGS--------------RPVSRTMLSRREK--SKRVPFSISDQID
Csp11.Scaffold6 TVVVPRRTSPRRSITPPPRPDTRMEARTETRASSTIRYPSTTGGA--ARRVPFTTEDQIN
CJA11830_Cjap -----VCSRQSLLTADRA--------------PKMEDDMTWERRR--DKRTPFTYEDDLR
FL82_20656_Crem ------KSRESISV---NYTRNN--------SSFSVTRNVKTEVE--KTRNPFTKKEDWN
FL83_22916_Clat ------KLRETTSV---NNTRNN--------STFSVTRKVKSEVE--KQRNPFTRKEDWN
FL83_22905_Clat ------KLRETTSV---NNTRNN--------STFSVTRKVKSEVE--KQRNPFTRKEDWN
Csp11.Scaffold6 ------HRQPLRCLSSSSSSVSLL--------RSPSESPPRKKEK--KRRSFWFREDEIN
Cang_2012_03_13 ------TKEKTPSLLDDNDSESE---------EEDKDETYKVQAK-MTGRSAFLPYDRLE
Cang_2012_03_13 --------NRLRSVSPVFERKNI---------QKPQISIVKLEDVKVEKRVQFTEAIHLE
* :
R06A4.2_Cele AWKFVHEKIVEAKKEGVQ-----LMPKGIAFWRDFVKVSRSSKSATNWSSHFRKIMCPAL
T12E12.3_Cele AWKFIYEKLVEADKEGVQ-----LMPKGIAFWNDFVRVTRSSKSATNWSSHFRKIMCPGL
Sp34_20164200_C ACYDIYKKIKHAEENHLPQ----VLPKGLAFWNEFVRKNKTRKTAVNWNSHFRKIMCPSL
Sp34_10007010_C ACHVIYKKIKHAEENDLPQ----VLPKGLAFWNEFVRKTKSHKTADNWASHFRKIMCPSL
FL82_06185_Crem AWKYIFKEIHEAEKYQMPR----VLPKGIRFWNEFVKRTKSAKTATNWSSHFRKQMCPTL
FL83_05505_Clat AWKYIFKEIYEAQKYRMER----VLPKGMRFWKEFVKRTKSTKTATNWSSHFRKQMCPSL
CBG11106_Cbri GWKYVLKRMKRAVRNGEDS----VLPKGLKFWRDYVRETNSRRSADNWCSHFRKYMAPAL
Cni-pfs-2.3_Cni GWKYVLKKMKIAVRNGEEP----VLPKGLKFWRDYVRETNSRKTADNWCSHFRKYMAPVL
Csp5_scaffold_0 AWNYIYTKICYTIEHKKEM----VLPKGLTFWNEFVRRTNSSKTAANWSSHFRKKMCPTL
CBN00774_Cbre GWKYVYHKIKRAVEKDLDP----VLPKGIAFWEEYVRKINSPKSASNWSSHFRKQMCPKL
CBN07368_Cbre GWKYVYHKIKRAVEKNLDP----VLPKGITFWEEYVRKIKSPKSASNWSSHFRKQMCPKL
Csp11.Scaffold6 AWRYIYQTMKKAITLKMVP----VLPKGLVFWTEYVRKSRSAKTPSNWSSHFRKQMCPTL
CJA11830_Cjap AWKYILQRMYDGNTKQLNS--ELVQPKGVKFWGDYIRQFNSPKTASNWSSHFRKKMCSTL
FL82_20656_Crem AWKYVLKRILEVEADDKTLKKDEVKPKGLTFWLDYISYSNSDRTADNWCSHFRKIMCREL
FL83_22916_Clat AWKYVLKRILEVEADDKTLKKEEVKPKGLTFWLDYISYSNSDRTADNWCSHFRKIMCREL
FL83_22905_Clat AWKYVLKRILEVEADDKTLKKEEVKPKGLTFWLDYISYSNSDRTADNWCSHFRKIMCREL
Csp11.Scaffold6 ALKFLYEKMKEAETDEGMI----VKPKGNQIWRLFTKRSDTGKSPENWSSHFRKQMCPVL
Cang_2012_03_13 MAKFLYDEIFHGEDDEIKE----IQPKGLTIWKKYITKYKSSRTAANLSSNYRKSFQSIL
Cang_2012_03_13 MAKFLLSKLFD-EDGELQD----IQPKGIAIWREFQSTGKTNRTAVNLSSNYRKSFQKIL
: : : *** :* : : ::. * *::** : *
R06A4.2_Cele HEMPLHKRTILYLLKHIDIEIDEEAEKLIERKFNVKLRVGTDRSLISYRLLDAVVKGEVV
T12E12.3_Cele HEMPLHKKTILYLLKNIGIEIDKETEQIIERKFNVKLLVGIDRNLISYKLLDAE------
Sp34_20164200_C HEMPLRREILLYLFKNIDIEVDDRVRNILEKKCNAKICIGVGRRVTSWIYLDKKIKE---
Sp34_10007010_C HEMPLDRDILLYLFKNIDIEVDDRVRKILEKKCNAKIRIGVRKRVISWTYLDKKMKQG--
FL82_06185_Crem QEMPLNRKTILYLFQNIDIELDERVHRILERKCDAKVRL-VDDMVASYKLNGQENEVDV-
FL83_05505_Clat QEMPLNRKTILYLFQNIDIELDERVHRILERKCDATVRL-VDHMVHSFKLNNQENEADV-
CBG11106_Cbri HEMPINRGNMLFLYKYIEIKVDDRLHKLLERKCDAKVQV-ANEQVYSFKLLNRDEE----
Cni-pfs-2.3_Cni HEMPINRKNMLFLYKYIEIKVDDRLRKILERKCDAKVQV-ANEQVISFKLLNRDEE----
Csp5_scaffold_0 YEMRLSPKKMLCLYKNIDIDIPEHVCAILERKCNAKLEI-EEGQLQSWKIRGEDDQ----
CBN00774_Cbre HEMNFKRDWILFLLKHIDIEVDERVHKILEKKCNARIKLTSTRHVAVWKFLDIHQEDDV-
CBN07368_Cbre HEMNFKRDWILFLLKHIDIEVDERVHKILEKKCNARIKLTSTRHVAVWKFLDIHQEDDV-
Csp11.Scaffold6 HEMRFSRDTILFLFKNIDIEVNHDVHEILERKCNARIRLSHNRNVVSWRYLDEPENTG--
CJA11830_Cjap HDMGLANDTKLMLYTHLDIPVTQDVVRILESRCSVKIKVGQNRRILSWRWLNGEAR----
FL82_20656_Crem HYTKFSRANILKLYAHLNLKVDKELEKFMEKKFKAIIILDSNTFVESWIFRDKYPGPN--
FL83_22916_Clat HYTKFSRANILKLYAHLNLKVDKELENFLEKKFKAIIMLDSNRFIETWVFKDKYPGPN--
FL83_22905_Clat HYTKFSRANILKLYAHLNLKVDKELENFLEKKFKAIIMLDSNRFIETWVFKDKYPGPN--
Csp11.Scaffold6 YKYELDPEKKLYLMMKMETKVDQKTLDLLQEECNAKIHLNRYRTISSWEYNWNRRDPGNP
Cang_2012_03_13 HTVELPREKILKLYKHLKIEVDHSTKEILQKKFKANVEY-VGNFVFSWTFVEKSNETPCL
Cang_2012_03_13 YTLPLSRVHIFRLYRGLKIYIDEDTEKKMRKRFNAKLQL-VEGFLHSWKFVENTPE----
: : * : : . :. . .. : : :
R06A4.2_Cele EKDKKSEEAREIEAIDVDDGDADVKQEVVEKDG--------KAEEAPEHE----------
T12E12.3_Cele ------------------------EEEVIEEDD--------ESEEVATLE----------
Sp34_20164200_C --------------------EPEEIAEKQPDID--------EVQQVLDSS----------
Sp34_10007010_C --------------------KPEENSRKVSKID--------EVPQELDSN----------
FL82_06185_Crem ------------------------KAEIESDSDEETEDVQIEDVEEE--EPLNHDIQGPG
FL83_05505_Clat ------------------------KAEIESDSD-EAEDVQIEDVEEEEAEPLNHEIHGPG
CBG11106_Cbri --------------------GEEEQAAVASEGD--------EDPEEEEPNPAD-------
Cni-pfs-2.3_Cni --------------------GDEDQAAAASEGD--------EDPEEEEPNPAD-------
Csp5_scaffold_0 --------------------EEEDQAELAIEDD--------SAPE---------------
CBN00774_Cbre --------------------EEDDE----IEDD--------YSVESGEDE----------
CBN07368_Cbre --------------------EEDD------------------SVESGEDE----------
Csp11.Scaffold6 -----------------------------EEDS--------EDQEEEEEE----------
CJA11830_Cjap --------------------EQTIDTEPLINDD-----------EETDGE----------
FL82_20656_Crem -----------------------------DHED--------KDIESEDDE----------
FL83_22916_Clat -----------------------------DHED--------KDIESEDDE----------
FL83_22905_Clat -----------------------------DHED--------KDIESEDDE----------
Csp11.Scaffold6 G-----------------NPENSGNQEDSDSDD--------TPPEDDEDS----------
Cang_2012_03_13 --------------------SPPKKRTRQQTPD--------SSPEFDPKS----------
Cang_2012_03_13 --------------------LPEKKRRKVENSD--------EPIEVEVRK----------
:
R06A4.2_Cele ----------AMDVE-------DDDEDLDETIPLESD----EQM--MDENLDTSVASKKE
T12E12.3_Cele ----------VMDV---------DDEDLDETVPLESN----EAMIHMDENLDTSV-----
Sp34_20164200_C ---------GSSPAELEISIDVNKDDTNDTTLPIYDS----HDE--DDIAIES-------
Sp34_10007010_C ---------GSSPVELKISIDVNKDDTCDTTLPMYGS----HDE--DDIEIEG-------
FL82_06185_Crem DQNPYAQVPGGWDIE-------ENPETLDTTMPLEDGSDADEAI--IEEMQEERAAAAQN
FL83_05505_Clat DQNPYAQVPGGWDIE-------ENPETLDTTMPLEDGSDADEAI--MEEMEEERAAAE--
CBG11106_Cbri -----VRIDEESDSEE----EEVETIDYDTTLPMAQE----DDP--HEVTIQP-------
Cni-pfs-2.3_Cni -----VRIDEESDSG-----DEVEPIDYDATLPMS------DDP--HDVTIQP-------
Csp5_scaffold_0 --------------------------DYDTTLSVGSDV-LNQAMAEEEEQTGDIPDEMAT
CBN00774_Cbre ----------DSEVE-------DGSSSCDATLPLGAE----ETI--LQDEEEEEINNHEN
CBN07368_Cbre ----------DREVE-------DGSSSCDATLPLGAE----EPI--LQDEEEEEINNHEN
Csp11.Scaffold6 --------------------------SIASTLPLETD----EAMIQEEEEPQEEPVAHST
CJA11830_Cjap ------SITAAIPST-------NGTEDCGNAVPSIKD----EPM----------------
FL82_20656_Crem ----------EVKNE-------SDADKSDDEDDVGQD----AST--SDKR---SARNDSR
FL83_22916_Clat ----------EVKNE-------SDVSKSDDEVGVGQD----AST--SDKRPTCSVKNNRR
FL83_22905_Clat ----------EVKNE-------SDVSKSDDEVGVGQD----AST--SDKRPTCSVKNNRR
Csp11.Scaffold6 -------------SE-------KEDEDSDDSLPSTH----------VKEEVEDS------
Cang_2012_03_13 ----------------------EQGTSRGATRDLRSS----MRTNSSAENGRN-------
Cang_2012_03_13 --------NNENPVD-------SQRNEIDDNRKVEQV----EGTNALEELIRE-------
R06A4.2_Cele AM-----------------------DVDELSNKMTDAVNNLQKSI------TESTNETTV
T12E12.3_Cele -----------------------------LSNKTMDSVNNLENSI------TESTNDFTV
Sp34_20164200_C ------------------------------------EKDSTETAEISV-----------V
Sp34_10007010_C ------------------------------------EKDSTENAEITV-----------V
FL82_06185_Crem ----------------------------------------------------------LD
FL83_05505_Clat -----------------------------------------------------------D
CBG11106_Cbri ------------------------------------LGDSIDQEH------QPEEA----
Cni-pfs-2.3_Cni ------------------------------------LGDSIDQEH------QPEEAP-EV
Csp5_scaffold_0 ---PPRK------------TAPRK----AEAPRTPTTANTSKTSK------TPATAPKTP
CBN00774_Cbre -----------------------------VADQNAVEDDEPMQESDGHSPNLPGTS----
CBN07368_Cbre -----------------------------VADQNAVEDDENMQES---------------
Csp11.Scaffold6 FQREPRRPMKTESPVVQQPTTPRRSLRNAAAERTPEQSRSPRKSRGGVKVEAPGSTPGSA
CJA11830_Cjap ------------------------------------------------------------
FL82_20656_Crem --------------------------KSTNQRRSRIEIDSDMDSD---------------
FL83_22916_Clat --------------------------KSTKQRRSRVETDSDMDSE---------------
FL83_22905_Clat --------------------------KSTKQRRSRVETDSDMDSE---------------
Csp11.Scaffold6 ----------------------------PGEARREIKEEMLQESDSDS---EEEVNPQDP
Cang_2012_03_13 -----------------------------RENR---------------------------
Cang_2012_03_13 -----------------------------VEME---TQETTQHDEQAI---EMEQYP---
R06A4.2_Cele LEGAAAAVILLSESLQNFSRVGME--KSSSDV----SSSSEPVSSAEPA-----------
T12E12.3_Cele FEGTAAAVLLPSEVV-------------SQDVFGSQSDSTVPESAPEPAEISSS------
Sp34_20164200_C FKPKTTQVIPQEESK---------------------KENSPINPNDSDKNLKKT------
Sp34_10007010_C FKPNTNQVIPQRESK---------------------KENSPINLNDSDENLIKP------
FL82_06185_Crem LEPEIQILEPIFQNA-----TPPRNWKESLRNASSKSAPTTPKTLKTGRILRSN------
FL83_05505_Clat VEPEIEILEPVFKK------TPPRNWRESLRNASSKSAPTTPKTSKTGRILRSN------
CBG11106_Cbri --PEDVAMIPLPEEQ-------------------RAQDFRTPEPSQAAGNLEAD------
Cni-pfs-2.3_Cni SGPEDVVMIPRPEEQ-------------------RAQDFRTPEPSEAAGNLEAD------
Csp5_scaffold_0 -STSKTSKTPSTQQIS----AAP----------GTSTTPKTPKTPKSVSQLQEQAA----
CBN00774_Cbre ---------------------------------IYSRSRRATTTARESPNKSEN---P--
CBN07368_Cbre ------------------------------------------------------------
Csp11.Scaffold6 SRAAPEVEAPEAEALGSTSAAAP----------GSARKSAPRDAPEAAPQAEAPGSTSEG
CJA11830_Cjap ----------------------------------------TPSTSTPKKKRKSD------
FL82_20656_Crem ---ADSVMEPLRSQK------------------RRRYEKESSDEDES----DIE------
FL83_22916_Clat ---ADSVLEPLRRQK------------------RRRYEIESSEEEESYENVDVE------
FL83_22905_Clat ---ADSVLEPLRRQK------------------RRRYEIESSEEEESYENVDVE------
Csp11.Scaffold6 EEEAAPESMDDTESIGSTWDLRP---------FLQTQNPTTTTPAPESIEVSVN------
Cang_2012_03_13 ------------------------------------RENEKDEENEKVENEDEE------
Cang_2012_03_13 -EDEEEDVHPLQESSIDE---------------GIYEERESEAEPEPVQEQEQE------
R06A4.2_Cele ---------------------------------------------AAALVPSEAG-----
T12E12.3_Cele --------------LVDSDDLNSKSAQQVL-DDADDEDMDL--MNADVILPSEAG-----
Sp34_20164200_C ---------------TITYLRSPKSDDNAE-KAAKKSEI---------------------
Sp34_10007010_C ---------------TITYQPSPKSGENAG-KAAKQSEM---------------------
FL82_06185_Crem -----------------QQGISSKS-----------------------------------
FL83_05505_Clat -----------------QPGISSKS-----------------------------------
CBG11106_Cbri ---------------SSRLGSSRRRSIRKS-VSIRAKPT---------------------
Cni-pfs-2.3_Cni ---------------TSRLGSSKRRSIRKS-VSIRAKPT---------------------
Csp5_scaffold_0 -------------LATGTSKLSISSGPTPS-RSTVGRRSSL-RGSSIRTIPDLEQERQDE
CBN00774_Cbre --------------------------------SLMQTPTGL-------------------
CBN07368_Cbre ------------------------------------------------------------
Csp11.Scaffold6 APEAEFPGSAQRSAPEAAPQQEAPGSPTKN-KGTRRSRRSLGKQAPEAAIPPESVEKVPE
CJA11830_Cjap ------------------------------------------------------------
FL82_20656_Crem ------------------------------------------------------------
FL83_22916_Clat ------------------------------------------------------------
FL83_22905_Clat ------------------------------------------------------------
Csp11.Scaffold6 ------------EIDWEKEEEENVGCPTAP------------PSYPEFYNLNPSG-----
Cang_2012_03_13 --------------EREMEQNSNSS-------DDWDNTKWI----------QEYGV----
Cang_2012_03_13 --------------VADQQQESDASVETKPSLENLASTASL-------------------
R06A4.2_Cele -----------------------QGSRDVFTSQSDS-------TIPESSSF---DELLPN
T12E12.3_Cele -----------------------QGSRDVFISQYDS-------TIPESCSF---DESIQN
Sp34_20164200_C -----------------------CTIFKRNSSRNSSIVH----ERMETEEN---HEIVEV
Sp34_10007010_C -----------------------CTIFMRNSSRSSPIAH----EMMETAEY---PETVKR
FL82_06185_Crem -----------------------AEIPRVSTRITRSYAKM---TMKETPES---RDIFAS
FL83_05505_Clat -----------------------AEIPRVSTRITRSYAKM---TMKETAES---RDIFES
CBG11106_Cbri -----------------------CSVRKSSRKRSLSNPERVEVEEDERSVS---PVVTRR
Cni-pfs-2.3_Cni -----------------------CSVRKSSRKRSSSNPERGEAEEDERSVS---PVVTRR
Csp5_scaffold_0 FL-------------TSQEAEEPSSVQKESQKKTQQNPEE---EVDEMATS---PEASPE
CBN00774_Cbre -------------------------------------------RKEERSFH---PNRSRN
CBN07368_Cbre ------------------------------------------------------------
Csp11.Scaffold6 DAPGGAPGEAPGASGPSGEAP-ESSAKNKSPRRSRRSLGK---QASEVTTS---SEAVEE
CJA11830_Cjap -------------------------------------------EDEEEAPS---PSPTPP
FL82_20656_Crem -----------------------NRSRRNSKKESRPAV-----ETSSSSDE---DAPAKR
FL83_22916_Clat ------------------------KTKRNSRKESRSIV-----ETSSSSDEDNDDVPAKR
FL83_22905_Clat ------------------------KTKRNSRKESRSIV-----ETSSSSDEDNDDVPAKR
Csp11.Scaffold6 -----------------------ETIREEAPRQGTP-------GENPSREA---PEDAPE
Cang_2012_03_13 ------------------------------SNRSIPLSGYLR-NMKEENEE---------
Cang_2012_03_13 -----------------------KSGTSEELNETLPIENK---RELLCIEK---PERLRR
R06A4.2_Cele SCR---------VKMEKSYSDIPRS-----------------------------------
T12E12.3_Cele SSR---------VEEEKPSSHVPSSSA---------------------------------
Sp34_20164200_C SPRRS-------VRIAKLQERSPKMSKIPRKPVRNLSKIEEKLQSSAKCDEHQSENGEKR
Sp34_10007010_C SLRRS-------VRIAKLHKITENASNFEKSG----------------------------
FL82_06185_Crem SSS----------------QMTPKKAPR-------------------------------N
FL83_05505_Clat SSS----------------QMTPKKAAR-------------------------------N
CBG11106_Cbri SLRNSD-------------QRTPKKST---------------------------------
Cni-pfs-2.3_Cni SLRNSD-------------QRTPKKSTVRIPQVRRICESEAV----------EEEEPEHE
Csp5_scaffold_0 VQRR---------RSPRKKPETPKKPEASPSK---------------------------K
CBN00774_Cbre CVSTL--------TPVKSMFEDPKHVEITQNNT--------------------------P
CBN07368_Cbre ---------------VKNMFEDPKHVKITQNNT--------------------------P
Csp11.Scaffold6 EAP----------EDPSEKSETPQKATD--------------------------------
CJA11830_Cjap PLN----------------LKSPAKKVK-------------------------------E
FL82_20656_Crem TLRPK--------KKSGGKNKNPISSSG--RGR---------------------------
FL83_22916_Clat TLRSK--------KKSGGKNETPLSSSGRNRGR---------------------------
FL83_22905_Clat TLRSK--------KKSGGKNETPLSSSGRNRGR---------------------------
Csp11.Scaffold6 DIA----------------EENPEEHPRR-------------------------------
Cang_2012_03_13 ------------------------------------------------------------
Cang_2012_03_13 SKRTRNNSHLLNVTSPNEEDEIPKVAQIA-------------------------------
R06A4.2_Cele --------------------------------------------AEPVFKVPMIPN----
T12E12.3_Cele --------------------------------------------AEPVLKLPLVP-----
Sp34_20164200_C NKATENPQTFAKTLKKNPIYYSTSQGNDEMLINSIRNIEKSFHFSSPSKNNESVPGIPTT
Sp34_10007010_C ------------------------------------------------------------
FL82_06185_Crem APAPE---------------------------------------DSDEVVEETV------
FL83_05505_Clat ATAPE---------------------------------------GSDEVVEETVPQ----
CBG11106_Cbri ------------------------------------------------------------
Cni-pfs-2.3_Cni FMAPEFEIT------------------DSV--------------IPDSVAPNSVPI----
Csp5_scaffold_0 TSSKK---------------------------------------KPESTSEDVVPE----
CBN00774_Cbre SLTPQ---------------------------------------SPASFCEPVCIN----
CBN07368_Cbre SLTSQ---------------------------------------SPASFCEPVCIN----
Csp11.Scaffold6 --------------------------------------------PPESASKQKASRK---
CJA11830_Cjap TRVSE---------------------------------------LNETTAVEEIPP----
FL82_20656_Crem ------------------------------------------------------------
FL83_22916_Clat ------------------------------------------------------------
FL83_22905_Clat ------------------------------------------------------------
Csp11.Scaffold6 --------------------------------------------EDPEDAPEVIPE----
Cang_2012_03_13 ------------------------------------------------------------
Cang_2012_03_13 --------------------------------------------SSINEVTENVEN----
R06A4.2_Cele -----------------------RLSHSASNG----------------------------
T12E12.3_Cele -----------------------QLCRTVPGA----------------------------
Sp34_20164200_C LLKTATRTGIKSTEESENMNAF-NPNSSFENTECQHLNVVFNHPKTPESALPISSEVVQV
Sp34_10007010_C ------------------------------------------------------------
FL82_06185_Crem -----------------------------PQPSKS-------------------------
FL83_05505_Clat ----------------------------QPQPSKS-------------------------
CBG11106_Cbri ------------------------------------------------------------
Cni-pfs-2.3_Cni ------------DFVEQSGDIF-EPSTTPIQPLEDVPSSTGE------------------
Csp5_scaffold_0 ------------SQMPESNDLF-AESNIADAGAASDSGDGRRPE------EEVEEEVEQV
CBN00774_Cbre ---------------SSGNAVI-SEWNSAEKSFGN-------------------------
CBN07368_Cbre ---------------SSGNAVI-SEWNSAEKPFGN-------------------------
Csp11.Scaffold6 -------RWKISDEYPESQDVFHVESSSTPGPSGSTPHFTFQPP------VPIADGLTQA
CJA11830_Cjap ------------------------------------------------------------
FL82_20656_Crem ------------------------------------------------------------
FL83_22916_Clat ------------------------------------------------------------
FL83_22905_Clat ------------------------------------------------------------
Csp11.Scaffold6 ------------------------------------------------------------
Cang_2012_03_13 ------------------------------------------------------------
Cang_2012_03_13 ------------------------------------------------------------
R06A4.2_Cele ---------LKPAEISPILVDYDALN----SQVVQQVLDDA-DDKDLELIHEAL--EKAF
T12E12.3_Cele ---------PEPAKIVPISVDCDALK----LQAVQQVLDDA-DDEDLDLMGSAL--EKAF
Sp34_20164200_C -ERDSYSKPVSKKDIVLD--LTRTNKHLELLRSIQKVFNND-KNVSAPSINQAV--LHAF
Sp34_10007010_C ------------------------------------------------------------
FL82_06185_Crem ---------SRIHNMKAMILGNPSAD----LTIIQETIDEL-GGEAFDLVNDAI--EWAF
FL83_05505_Clat ---------TRIHNLKVMIPGNPSAD----LACIQETIDEL-GEEAFDLVNDAI--ERAF
CBG11106_Cbri ------------------------------------------------------------
Cni-pfs-2.3_Cni ---------PKVLDLKKVLPGNEYMEIPTLLQLVQMTLDENCSDDAILQMPEAI--LKAF
Csp5_scaffold_0 SE-----RMKKLTDLKTM--DTEYMKLPDLLNAIQKTMEEVDDDDVVDLMPEAV--AMAF
CBN00774_Cbre ---------NKEQGGSVM---------TEVLYTVQQAIDHF-GNDAVDMMEESV--RIVF
CBN07368_Cbre ---------NKEQGGSVM---------TGVLYTVQQDIGHF-GNDAVDMMEESV--RIVF
Csp11.Scaffold6 TEEDAARRQHKYFDLTMVD-GTNGITPIDYLTAIQKTLDSC-GDEAIDMMGEAV--KAAM
CJA11830_Cjap ------------LDLKLF--HNKYMNYGDLLAAIQRVMIDE-DDSAIDMINEAV--VKAF
FL82_20656_Crem ------------------------------------------------------------
FL83_22916_Clat ------------------------------------------------------------
FL83_22905_Clat ------------------------------------------------------------
Csp11.Scaffold6 ------------------------------VAPRQEA-----PEEAQPFTEEYVCVTGNF
Cang_2012_03_13 ------------------------------IGMAEAEEIDRLAQEKLDELNE--------
Cang_2012_03_13 ------------------------------LGELQEEQEDPNKKETTSEIPEEL------
R06A4.2_Cele GNQENWTDKSTAK-----TVTIGTIIKAIE---TKFTGISREVLLEQKESIVEEV---LG
T12E12.3_Cele GNQENWTDKSAAK-----TVTSDAITNAIE---TKFTGISREVLLEQKERLVEEA---LD
Sp34_20164200_C RKDDIWDEMSSDI-----TLASTRISAIIN---SNSTGNLRLSLLKNKKDLMDVS---IL
Sp34_10007010_C ------------------------------------------------------------
FL82_06185_Crem KVEH-WDENDEAD-----DREYRELVESVKA--RTENSGIRKIILTDLPEIWEKT---VG
FL83_05505_Clat KLEH-WDENDEAD-----NREYRELMESVKA--RTENSQIQRSLLTDLPEIWEKT---VG
CBG11106_Cbri --------DGTPS-----ASAYASAEMVVR---ENTDGEMRRSLLKNMDSLMRKT---SA
Cni-pfs-2.3_Cni HREN-WDMDGTPS-----ASAYASAEMVVR---ENTDGEMRRSLLKNMDSLITKT---TA
Csp5_scaffold_0 ATEN-WDQKGTRD-----QAFYNEVTTIVK---KKTKGIVQETLLKNTGDLTKIV---FS
CBN00774_Cbre GKKN-REELRRND-----DEEVKEIMTATIKNIETIDEDRKEIILSQLDTLIAKAFERLG
CBN07368_Cbre GKKN-REELRRND-----DEEVKEIMTATIKNIETIDEDRKEIILSQLDTLIAKAFERLG
Csp11.Scaffold6 EVEE-FTEEQQDEIMEDCRRSVNEMLQD-----SRLSRHNQRDLLSNAEELIEIV---VG
CJA11830_Cjap TEKD-SSVNKCNN-----ESVARHKISESI---SKAPGRLQRALGLKQQELIANT---VD
FL82_20656_Crem ---------------------------------PRKDGPASRT-----------------
FL83_22916_Clat ---------------------------------PRKDGPASRT-----------------
FL83_22905_Clat ---------------------------------PRKDGPASRT-----------------
Csp11.Scaffold6 RWKR-RMEQGRDR-----QKKARKISEDPTA--------------EDIDPLLETI-KM--
Cang_2012_03_13 --------------------TAKQILSEDIQ--LQVPDNVQKDYEKQLEEILELC---KK
Cang_2012_03_13 ------------------LKIAREVLVDDEK--CGIPLTVQLHFKQEIDKILERC-S-FY
R06A4.2_Cele NVENEKVLEV--------------------------------------------------
T12E12.3_Cele NVENEKVLEV--------------------------------------------------
Sp34_20164200_C KAENREVFHK--------------------------------------------------
Sp34_10007010_C ------------------------------------------------------------
FL82_06185_Crem IAPNRRVFER--------------------------------------------------
FL83_05505_Clat IAPNRRAHER--------------------------------------------------
CBG11106_Cbri NVENRLVFEK--------------------------------------------------
Cni-pfs-2.3_Cni NVENRLVLEK--------------------------------------------------
Csp5_scaffold_0 HVENRKVCEK--------------------------------------------------
CBN00774_Cbre NVKNCDPYEV--------------------------------------------------
CBN07368_Cbre NVKNCDPYEPYGLRSPNLMLNMGALSPSFAMLPHSPSYLNMAMAAAAKQQLENQVPMHMG
Csp11.Scaffold6 NMENRHQIEN--------------------------------------------------
CJA11830_Cjap RCENQEVFRK--------------------------------------------------
FL82_20656_Crem ------------------------------------------------------------
FL83_22916_Clat ------------------------------------------------------------
FL83_22905_Clat ------------------------------------------------------------
Csp11.Scaffold6 ---TKEEFYK--------------------------------------------------
Cang_2012_03_13 YAKDEEKFLE--------------------------------------------------
Cang_2012_03_13 SKGNQEKFMK--------------------------------------------------
R06A4.2_Cele -------------------------------RTEA-------------------------
T12E12.3_Cele -------------------------------RTEA-------------------------
Sp34_20164200_C -------------------------------RLDN-------------------------
Sp34_10007010_C ------------------------------------------------------------
FL82_06185_Crem -------------------------------RVGI-------------------------
FL83_05505_Clat -------------------------------RVRE-------------------------
CBG11106_Cbri -------------------------------RKEA-------------------------
Cni-pfs-2.3_Cni -------------------------------RKEA-------------------------
Csp5_scaffold_0 -------------------------------RAEE-------------------------
CBN00774_Cbre -------------------------------SARI-------------------------
CBN07368_Cbre PLNPLSQMRMPPYMPQGIVPQNNDRRGYGGGKVKKEDHIKKPLNAFMWFMKENRKALHEE
Csp11.Scaffold6 -------------------------------RKDQ-------------------------
CJA11830_Cjap -------------------------------RVNA-------------------------
FL82_20656_Crem -----------------------------RGKTQN-------------------------
FL83_22916_Clat -----------------------------RGKTQN-------------------------
FL83_22905_Clat -----------------------------RGKTQN-------------------------
Csp11.Scaffold6 ---------------------------IFGGSINE-------------------------
Cang_2012_03_13 -------------------------------MVQH-------------------------
Cang_2012_03_13 -------------------------------IVNN-------------------------
R06A4.2_Cele ----------IREALIE------------------ADF----------------------
T12E12.3_Cele ----------IRKALIE------------------VDF----------------------
Sp34_20164200_C ----------ILKVLNKELKKSN-------------------------------------
Sp34_10007010_C ------------------------------------------------------------
FL82_06185_Crem ----------VKKKIDEILER-------------------------EEAAKWN-------
FL83_05505_Clat ----------VYKKIDEILEQQME---------------------AEEAAEEN-------
CBG11106_Cbri ----------VTKALKKC-----------------ADE--------ERAS----------
Cni-pfs-2.3_Cni ----------VTKALKKCAE---------------ADR--------EVAS----------
Csp5_scaffold_0 ----------VRQVLEKELDQL-------------------------AAAPGA-------
CBN00774_Cbre ----------MESVMGSRHQ----------------------------------------
CBN07368_Cbre IGNNEKQSAELNKELGKRWHDLPKEEQQKYFEMAKKDRETHKEKYPQWSARENYAVNKKK
Csp11.Scaffold6 ----------FRVLVQEKIRELME-----------QDR--------RAAGEEE-------
CJA11830_Cjap ----------TSDFISSRIAKMN-------------------------------------
FL82_20656_Crem ------------------------------------------------------------
FL83_22916_Clat ------------------------------------------------------------
FL83_22905_Clat ------------------------------------------------------------
Csp11.Scaffold6 ---------NVMKALRKAADTLV-------FAIIRQNF----------------------
Cang_2012_03_13 ----------FKSEFKKRIEFLCS------------------------------------
Cang_2012_03_13 ----------VKPDFQKKIIHL--------------------------------------
R06A4.2_Cele ------------------------------------------------------------
T12E12.3_Cele ------------------------------------------------------------
Sp34_20164200_C ------------------------------------------------------------
Sp34_10007010_C ------------------------------------------------------------
FL82_06185_Crem ------------------------------------------------------------
FL83_05505_Clat ------------------------------------------------------------
CBG11106_Cbri ------------------------------------------------------------
Cni-pfs-2.3_Cni ------------------------------------------------------------
Csp5_scaffold_0 ------------------------------------------------------------
CBN00774_Cbre ------------------------------------------------------------
CBN07368_Cbre TKKRRDKSVVLTSENSDQKKCRARFGVNNTEMWCKFCKRKKKCEYATDRSGSDMTDNLDG
Csp11.Scaffold6 ------------------------------------------------------------
CJA11830_Cjap ------------------------------------------------------------
FL82_20656_Crem ------------------------------------------------------------
FL83_22916_Clat ------------------------------------------------------------
FL83_22905_Clat ------------------------------------------------------------
Csp11.Scaffold6 ------------------------------------------------------------
Cang_2012_03_13 ------------------------------------------------------------
Cang_2012_03_13 ------------------------------------------------------------
R06A4.2_Cele ------------------------------------------------------------
T12E12.3_Cele ------------------------------------------------------------
Sp34_20164200_C ------------------------------------------------------------
Sp34_10007010_C ------------------------------------------------------------
FL82_06185_Crem ------------PEVP--------------------------------------------
FL83_05505_Clat ------------GEYPEEP-----------------------------------------
CBG11106_Cbri ------------------------------------------------------------
Cni-pfs-2.3_Cni ------------------------------------------------------------
Csp5_scaffold_0 ------------SGAPTAN-----------------------------------------
CBN00774_Cbre ------------------------------------------------------------
CBN07368_Cbre RGTSGACSSSSGSPSPSGNMGLPSLAQQQLRRTFEMHALINNMPLGSTSTLVSSPQPSSS
Csp11.Scaffold6 ------------------------------------------------------------
CJA11830_Cjap ------------SPVP--------------------------------------------
FL82_20656_Crem ------------------------------------------------------------
FL83_22916_Clat ------------------------------------------------------------
FL83_22905_Clat ------------------------------------------------------------
Csp11.Scaffold6 ------------------------------------------------------------
Cang_2012_03_13 ------------------------------------------------------------
Cang_2012_03_13 ------------------------------------------------------------
R06A4.2_Cele -----------------------GPT------------N----
T12E12.3_Cele -----------------------GPT------------NNC--
Sp34_20164200_C -----------------------GPALC----------DAAEI
Sp34_10007010_C -------------------------------------------
FL82_06185_Crem ----------------ENPEDPEEPT------------TSSK-
FL83_05505_Clat ------------QYSEENPEDHEEPT------------TSSE-
CBG11106_Cbri --------------------------------------TSSKK
Cni-pfs-2.3_Cni --------------------------------------TSSKK
Csp5_scaffold_0 -----------------------EPS------------TSS--
CBN00774_Cbre -------------------------------------------
CBN07368_Cbre AERSPQDTNVSDSESDIDEDEEIDPTILHQTDVVLREETMCTL
Csp11.Scaffold6 ----------------EEEEEEEEQS-----------------
CJA11830_Cjap -----------------------PPP------------PDVEK
FL82_20656_Crem -------------------------------------------
FL83_22916_Clat -------------------------------------------
FL83_22905_Clat -------------------------------------------
Csp11.Scaffold6 --------------------------------------V----
Cang_2012_03_13 -------------------------------------------
Cang_2012_03_13 ---------------------------------------

### Sheet: SupTable2.3. Synteny
Table S2.3. Synteny analysis of tebp orthologs.
TEBP orthologs syntenic to C. elegans tebp-1					Synteny of region adjacent to tebp-2 in C. elegans					TEBP orthologs not syntenic to C. elegans tebp-1 and tebp-2
Species	Gene	Upstream	Downstream		Species	tebp gene	Upstream	Downstream		Species	Gene	Upstream	Downstream
C. elegans	tebp-1	ddl-3, Y54G11.A.9, lin-7, Y54G11A.17, Y54G11A.11, agl-1, pfs-2	imb-2, acr-20, sdz-26, mes-2, kbp-3, nurf-1, dsb-2, exl-1, pix-2		C. elegans	tebp-2	fem-1, drp-1	cec-6, ari-2		C. inopinata	Sp34_10007010	Sp34_10006700 (tcab‑1), Sp34_10006800 (lev‑10), Sp34_10006900 (unc‑95),	Sp34_10007020 (Bbs‑1), Sp34_10007100 (ech‑7/ech-6)
C. briggsae	CBG11106	ddl-3, lin-7, agl-1, pfs-2	exl-1, CBG11107		C. briggsae	NA	fem-1 (CBG19924), drp-1 (CBG19923)	cec-6 (CBG19921), CBG30911 (cec-6 duplicate), ari-2 (CBG19920)		C. brenneri	CBN00774	CBN28489 (itx-1); CBN18456 (major sperm protein)	CBN04110 (M04C9.4, F57C9.4)
C. sinica	Csp5_scaffold_00601.g13401	agl-1 (g13399); pfs‑2 (g13400)	g1340, exl-1 (g13403)		C. sinica	NA	fem-1 (g11083), drp-1 (g11084)	cec-6 (g11085), ari-2 (g11086)		C. brenneri	CBN07368	CBN24506 (W03D8.11), CBN07915 (W03D8.3, W01B11.1)	CBN16442 (W03D8.11), CBN00508 (W03D8.3, W01B11.1), CBN13162 (pop-1)
C. tropicalis	Csp11.Scaffold629.g15680	agl-1 (g15682); pfs‑2 (g15681)	g15679 (similarity to Cele-mes-2 and Cele-exl-1		C. tropicalis	NA	drp-1 (g1633), fem‑1 (g1634)	ari-2 (g1631), cec-6 (g1632)		C. remanei	FL82_20656	FL82_20653 (F11E6.4), FL82_20654 (elo-2), FL82_20655 (F11E6.6)	FL82_20657, FL82_20658 (F11E6.10)
C. japonica	CJA11830	CJA09847, CJA38991, CJA43333 (all three with similarity to agl-1), pfs-2 (CJA05449)	CJA36352, CJA40362, CJA42036, imb-2 (CJA16876)		C. japonica	NA	Drp-1 (CJA19245), fem-1.1 (CJA15249) and CJA21114 (paralog of fem-1)	NA		C. latens	FL83_05505	FL83_05502, FL83_05503	FL83_05506, FL83_05507, FL83_05508
C. inopinata	Sp34_20164200	agl-1 (Sp34_20164400); pfs-2 (Sp34_20164300)	Sp34_20164000, Sp34_20164100		C. inopinata	NA	fem-1 (Sp34_40329500), drp-1 (Sp34_40329420)	cec-6 (Sp34_40329410), ari-2 (Sp34_40329200)		C. latens	FL83_22916	FL83_22914, FL83_22915	FL83_22917, FL83_22918, FL83_22919
C. remanei*	FL82_06185	FL82_06182, FL82_06183, exl-1 (FL82_06184)	FL82_06186, FL82_06187		C. brenneri***	NA	fem-1 (CBN06908), drp-1 (CBN06650)	cec-6 (CBN22587), ari-2 (CBN15956)		C. latens	FL83_22905	FL83_22906	FL83_22904.2, FL83_22904.1,FL83_22903,FL83_22901
C. nigoni**	Cni-pfs-2.3	Cni-ddl-3, Cni‑Y54G11A.9, Cni‑lin-7, Cni‑Y54G11A.17.1, Cni-agl-1, Cni-pfs‑2.4	Cni-exl-1		C. remanei	NA	fem-1 (FL82_04359), drp-1 (FL82_04358)	cec-6 (FL82_04357), ari-2 (FL82_04356)		C. tropicalis	Csp11.Scaffold629.g15070	g15073, g15072, g15071	g15067, g15068,g15069
										C. angaria	Cang_2012_03_13_00535.g11959.t1	Cang_2012_03_13_00535.g11961, Cang_2012_03_13_00535.g11960	Cang_2012_03_13_00535.g11958, Cang_2012_03_13_00535.g11957, Cang_2012_03_13_00535.g11956, Cang_2012_03_13_00535.g11955
*tebp-1-like gene in an inverted orientation relative to exl-1 and FL82_06186
**This region may represent a fusion of orthologs of C. elegans pfs-2 and tebp-1/2. A more likely alternative is that this locus is misannotated, in which case Cni-pfs-2 and Cni-tebp are distinct genes.
***There is another contig with fem-1, drp-1 and cec-6 orthologs. Misannotation

### Sheet: SupTable2.4. Synteny
Table S2.4. Synteny analysis of tebp-1 orthologs.
Cele Crom II	Cele Crom II	Cbri Crom II		Crem Contig1		Ctro Scaffold629		Cjap.Contig17103		Csin Crom II		Cnig CM008510.1		Clat	Cbre
WBGene00000830	ctl-1	WBGene00024281	K04B12.2	WBGene00070590	exl-1	Csp11.Scaffold629.g11308	Y54G11A	WBGene00124653	pfs-2	WBGene00032286	pfs-2	Cni-K04B12.2	K04B12.2	no synteny Genes	no synteny Genes
WBGene00000831	ctl-2	WBGene00024280	plx-2	WBGene00070591		518 no synteny Genes		WBGene00131034	tebp	WBGene00032287	tebp	Cni-plx-2	plx-2
WBGene00001371	exl-1	WBGene00024279	F26H11.4	WBGene00070592	F42A8.1	Csp11.Scaffold629.g11826	F26H11.4					Cnig_chr_II.g4070	F26H11.4
WBGene00002076	imb-2	691 no synteny Genes		WBGene00082201	tebp	1057 no synteny Genes						1078 no synteny Genes
WBGene00002996	lin-7	WBGene00032275	imb-2			Csp11.Scaffold629.g12883	sdz-26					Cnig_chr_II.g4954	sdz-26
WBGene00003220	mes-2	WBGene00032277	nurf-1			63 no synteny Genes						10 no synteny Genes
WBGene00004048	plx-2	10 no synteny Genes				Csp11.Scaffold629.g12946	sdz-26					Cni-exl-1	exl-1
WBGene00005264	srh-41	WBGene00032281	ddl-3			26 no synteny Genes						3 no synteny Genes
WBGene00005265	srh-42	WBGene00032282	Y54G11A			Csp11.Scaffold629.g12972	sdz-26					Cni-pfs-2	tebp
WBGene00005266	srh-43	WBGene00032283	lin-7			97 no synteny Genes						2 no synteny Genes
WBGene00009179	kbp-3	WBGene00270434	Y54G11A			Csp11.Scaffold629.g13069	sdz-26					Cni-Y54G11A.11	Y54G11A.11
WBGene00009180	nurf-1	WBGene00032284	Y54G11A			2599 no synteny Genes						2 no synteny Genes
WBGene00009182	F26H11.4	WBGene00032285	agl-1			Csp11.Scaffold629.g15668	nurf-1					Cni-Y54G11A.17	Y54G11A.17
WBGene00010550	K04B12.2	WBGene00032286	pfs-2			7 no synteny Genes						Cni-lin-7	lin-7
WBGene00011047	tebp-1	WBGene00032287	tebp			Csp11.Scaffold629.g15675	kbp-3					Cni-Y54G11A.9	Y54G11A.9
WBGene00011049	sdz-26	WBGene00032289	exl-1			5 no synteny Genes						Cni-ddl-3	ddl-3
WBGene00011050	agl-1	1452 no synteny Genes				Csp11.Scaffold629.g15680	tebp					39 no synteny Genes
WBGene00011051	pfs-2	WBGene00039604	Y54G11A			Csp11.Scaffold629.g15681	pfs-2					Cnig_chr_II.g4997	nurf-1
WBGene00013214	Y54G11A	WBGene00039723	ctl-1			Csp11.Scaffold629.g15682	agl-1					2 no synteny Genes
WBGene00013215	Y54G11A	WBGene00039724	ctl-2			Csp11.Scaffold629.g15683	Y54G11A					Cni-imb-2	imb-2
WBGene00013216	Y54G11A	WBGene00039725	Y54G11A			Csp11.Scaffold629.g15684	Y54G11A					1932 no synteny Genes
WBGene00013217	ddl-3	WBGene00039726	srh-41			Csp11.Scaffold629.g15686	Y54G11A					Cnig_chr_II.g6603	Y54G11A.3
WBGene00013218	Y54G11A					Csp11.Scaffold629.g15687	ddl-3					136 no synteny Genes
WBGene00013219	Y54G11A											Cnig_chr_II.g6715	ctl-3
WBGene00013220	ctl-3											Cnig_chr_II.g6716	ctl-2
WBGene00013221	Y54G11A											Cnig_chr_II.g6717	Y54G11A.4
WBGene00185067	Y54G11A											Cnig_chr_II.g6717	Y54G11A.7
WBGene00194892	dsb-2
