## Supplemental Tables for "The double-stranded DNA-binding proteins TEBP-1 and TEBP-2 form a telomeric complex with POT-1": Table_S3.xlsx

### Sheet: Sheet1
Table S3. Quantitative mass spectrometry detection of novel and previously described putative telomeric binders in C. elegans. From the data of the screen showed in Figures 1A-B and S1A-B.
Protein	Label-free quantitation		Dimethyl labeling
	-log10 p-value	Mean difference	Normalized ratio forward	Normalized ratio reverse
TEBP-1	8.4656	2.91899	10.13	0.11398
TEBP-2	4.88315	5.7993	22.877	0.064666		Key
POT-1	8.1431	3.00769	13.871	0.10004			Detected and enriched in (TTAGGC)n telomeric DNA bait
POT-2	7.08522	6.663	54.284	0.026887			Detected but not enriched neither in (TTAGGC)n telomeric, nor in (AGGTCA)n control pulldowns.
MRT-1	3.67383	2.14699	13.063	0.075639			Detected and enriched in the (AGGTCA)n control pulldown.
CKU-70	5.71332	2.94967	9.5024	0.11459		NA	Not detected in either pulldown.
CKU-80	6.46853	3.39554	8.5504	0.12228
POT-3	0.717118	0.719474	Not detected in DML
HMG-5	0.50859	0.363573	NA	0.36204
PLP-1	7.17257	-7.01844	0.0060263	117.43
MRT-2	NA	NA	NA	NA
CEH-37	NA	NA	NA	NA
