## Supplemental Tables for "The double-stranded DNA-binding proteins TEBP-1 and TEBP-2 form a telomeric complex with POT-1": Table_S4.xlsx

### Sheet: Sheet1
Table S4. List of strains used and created in this study.
Strain Reference	Genotype	Source
	Wild-Type N2	CGC
YA1197	ypIn2 [daz-1p::pot-1::mCherry::tbb-2 3'UTR + Cbr-unc-119(+)] II	A kind gift from Shawn Ahmed
tm1620	pot-1(tm1620) III	National Bioresource Project for the nematode, Japan
tm1400	pot-2(tm1400) II	National Bioresource Project for the nematode, Japan
YA1116	mrt-1(tm1354) I	CGC
YA1059	trt-1(ok410) I	CGC
EG6699	ttTi5605 II; unc-119(ed3) III; oxEx1578	CGC
RFK641	tebp-2(xf131) IV	This study
RFK671	tebp-1(xf133) II	This study
RFK672	tebp-1(xf134) II	This study
RFK659	TEBP-2(xfIs148[tebp-2(prm)::tebp-2::GFP::tebp-2(3'UTR)]) II; unc-119(ed9) III	This study
RFK1096	tebp-2(xf235[TEBP-2::GFP]) IV	This study
RFK1022	tebp-1(xf225[tebp-1::GFP]) II	This study
RFK958	tebp-1(xf201[tebp-1::3xFLAG]) II	This study
RFK1173	tebp-2(xf235[tebp-2::GFP]) IV; tebp‑1(xf201[tebp‑1::3xFLAG]) II	This study
RFK1174	tebp-2(xf235[tebp-2::GFP]) IV; ypIn2[daz-1p::pot-1::mCherry::tbb-2 3'UTR + Cbr-unc-119(+)] II	This study
RFK1067	tebp-1(xf225[tebp-1::GFP]) II; ypIn2[daz-1p::pot-1::mCherry::tbb-2 3'UTR + Cbr-unc-119(+)] II	This study
RFK1086	pgl-1(xf233[pgl-1::mTagRFP-T]) IV.	Jan Schreier, Ketting laboratory
	tebp-2(xf131) IV; pgl-1(xf233[pgl-1::mTagRFP-T]) IV	This study
	tebp-1(xf133) II; pgl-1(xf233[pgl-1::mTagRFP-T]) IV	This study
	tebp-2(xf131) IV; pot-2(tm1400) II	This study
	tebp-1(xf133) II; mrt-1(tm1354) I	This study
	tebp-1(xf133) II; trt-1(ok410) I	This study
	pot-2(tm1400) II; trt-1(ok410) I	This study
AF16	C. briggsae Wild-type	CGC
