## Supplemental Tables for "The double-stranded DNA-binding proteins TEBP-1 and TEBP-2 form a telomeric complex with POT-1": Table_S5.xlsx

### Sheet: SupTable5.1.
Table S5.1. Protospacer, donor template and genotyping oligo sequences used for CRISPR-Cas9 genome editing.
Name	Sequence (5’ to 3’)
dpy-10_protospacer_1	GCT ACC ATA GGC ACC ACG AG(CGG)
unc-58_protospacer_1	ATC CAC GCA CAT GGT CAC TA(CGG)
tebp-1_protospacer_1	GCG CTC ATT GAG GCT GAT TT(TGG)
tebp-2_protospacer_1	CAA GTT CAA CAG TTA TTG GT(TGG)
SJP012_tebp-1_PCR_donor_GFP	GAA GCT TTG ATC GAA GCC GAC TTT GGG CCA ACC AAT GGA TCC GGA GGT GGA GGT AGT AAA GGA GAA GAA TTG TTC ACT GGA GTT GTC CCA ATC CTC GTC GAG CTC GAC GGA GAC GTC AAC GGA CAC AAG TTC TCC GTC TCC GGA GAG GGA GAG GGA GAC GCC ACC TAC GGA AAG CTC ACC CTC AAG TTC ATC TGC ACC ACC GGA AAG CTC CCA GTC CCA TGG CCA ACC CTC GTC ACC ACC TTC TGC TAC GGA GTC CAA TGC TTC TCC CGT TAC CCA GAC CAC ATG AAG CGT CAC GAC TTC…
SJP015_tebp-2_PCR_donor_GFP	CTC ATC GAG GTT GAT TTT GGG CCA ACT AAC AAT TGC GGA TCC GGA GGT GGA GGT AGT AAA GGA GAA GAA TTG TTC ACT GGA GTT GTC CCA ATC CTC GTC GAG CTC GAC GGA GAC GTC AAC GGA CAC AAG TTC TCC GTC TCC GGA GAG GGA GAG GGA GAC GCC ACC TAC GGA AAG CTC ACC CTC AAG TTC ATC TGC ACC ACC GGA AAG CTC CCA GTC CCA TGG CCA ACC CTC GTC ACC ACC TTC TGC TAC GGA GTC CAA TGC TTC TCC CGT TAC CCA GAC CAC ATG AAG CGT CAC GAC TTC…
SJ386	GGT GGT GAC GAG GGT TGG
SJ665_dpy-10_ssODN_donor_cn64	CAC TTG AAC TTC AAT ACG GCA AGA TGA GAA TGA CTG GAA ACC GTA CCG CAT GCG GTG CCT ATG GTA GCG GAG CTT CAC ATG GCT TCA GAC CAA CAG CCT AT
SJ763_unc-58_ssODN_donor_e665	ATT TTG TGG TAT AAA ATA GCC GAG TTA GGA AAC AAA TTT TTC TTT CAG GTT TCT CAG TAG TGA CCA TGT GCG TGG ATC TTG CGT CCA CAC ATC TCA AGG CGT ACT T
SJ895	CTC GTG GTG CCT ATG GTA GC
SJ896	GCT ACC ATA GGC ACC ACG AG
SJ985_tebp-1_ssODN_donor_3xFlag	GGG AAA AAG AAA AAA ACA GAA CTT CAA AAT CTA TTT ATC TCT TGT CAT CGT CAT CCT TGT AAT CAC GCT TGT CGT CGT CGT CCT TGT AGT CAC GCT TAT CGT CAT CGT CTT TAT AAT CAC CTC CAC CTC CGG ATC CAT TGG TTG GCC CAA AGT CGG CTT CGA TCA AAG CTT CCC GGA TGG CTT CTG TGC GCA CTT CGA G
SJ988	CAG AAG TCC ACA GCG AAG AC
SJ989	TGA CTA GGG CGA GGG GTA AG
SJ1046_tebp-1_ssODN_donor_d10	GGG AAA AAG AAA AAA ACA GAA CTT CAA AAT CTA TTT ACC GCT CGT GGT GCC TAT GGT AGC CAT TGG TTG GCC CAA AGT CGG CTT CGA TCA AAG CTT CCC GGA TGG CTT CTG TGC GCA CTT CGA G
SJ1106_tebp-2_ssODN_donor_d10	GAA ATT GAA TGG AAG AAT AGA AAA AAA ACA AGT TCA CCG CTC GTG GTG CCT ATG GTA GCC GCA ATT GTT AGT TGG CCC AAA ATC AAC CTC GAT GAG CGC TTT TCG
SJ1107	AGT GAT GCC ATT ACC AAC GC
SJ1108	GCT TTT GTG ATG AAC GGG AG

### Sheet: SupTable5.2.
Table S5.2. DNA oligo combinations used for screening and genotyping of CRISPR/Cas9 alleles.
Gene	Chromosome	Allele	Amplicon (bp)	Oligo combination
tebp-1	II	wild-type	305	SJ988 + SJ989
		xf201	404
		wild-type	305	SJ988 + SJ989
		xf218	329
		xf218	231	SJ988 + SJ895
		wild-type	305	SJ988 + SJ989
		xf225	1184
		xf225	414	SJ988 + SJ386
tebp-2	IV	wild-type	488	SJ1107 + SJ1108
		xf234	512
		xf234	321	SJ896 + SJ1108
		wild-type	488	SJ1107 + SJ1108
		xf235	1366
		xf235	393	SJ1107 + SJ386

### Sheet: SupTable5.3.
Table S5.3. DNA injection mixed used to generate CRISPR/Cas9 alleles.
Injected strain	DNA mix	Approach	Total concentration	Generated strain
N2	50 ng/µl pRFK2588	unc-58 co-conversion	151.69 ng/µl	RFK924; tebp-1(xf201[tebp-1::3xflag]) II.
	50 ng/µl pRFK3304
	500 nM SJ763
	1000 nM SJ985
N2	50 ng/µl pRFK2588	unc-58 co-conversion	154.60 ng/µl	RFK965; tebp-1(xf218[tebp-1::d10]) II.
	50 ng/µl pRFK3304
	500 nM SJ763
	1000 nM SJ1046
RFK965	50 ng/µl pRFK2568	dpy-10 co-conversion	381.16 ng/µl	RFK1022; tebp-1(xf225[tebp-1::gfp]) II.
	1000 nM SJ665
	300 ng/µl SJP012
N2	50 ng/µl pRFK2568	dpy-10 co-conversion	147.74 ng/µl	RFK1048; tebp-2(xf234[tebp-2::d10]) IV.
	50 ng/µl pRFK3311
	750 nM SJ665
	750 nM SJ1106
RFK1048	50 ng/µl pRFK2568	dpy-10 co-conversion	381.16 ng/µl	RFK1096; tebp-2(xf235[tebp-2::gfp]) IV.
	1000 nM SJ665
	300 ng/µl SJP015

### Sheet: SupTable5.4.
Table S5.4. Plasmid vectors used for CRISPR/Cas9 genome editing.
Name	Description
pRFK2411	Plasmid expressing CeCas9 and sgRNA(F+E); derived from pDD162
pRFK2412	Plasmid expressing only sgRNA(F+E); derived from pJS012
pRFK2568	Plasmid expressing CeCas9 and dpy-10_protospacer_1 sgRNA(F+E); derived from pJS012
pRFK2588	Plasmid expressing CeCas9 and unc-58_protospacer_1 sgRNA(F+E); derived from pJS012
pRFK3304	Plasmid expressing tebp-1_protospacer_1 sgRNA(F+E); derived from pJS013
pRFK3311	Plasmid expressing tebp-2_protospacer_1 sgRNA(F+E); derived from pJS013
